# *Pseudogymnoascus destructans* transcriptional response to chronic copper stress

**DOI:** 10.1101/2025.03.28.646060

**Authors:** Saika Anne, Maranda R. McDonald, Yuan Lu, Ryan L. Peterson

## Abstract

Copper (Cu) is an essential metal micronutrient, and a fungal pathogens’ ability to thrive in diverse niches across a broad range of bioavailable copper levels is vital for host-colonization and fungal-propagation. Recent transcriptomic studies have implemented that trace metal acquisition is important for the propagation of the white nose syndrome (WNS) causing fungus, *Pseudogymnoascus destructans*, on bat hosts. This report characterizes the *P. destructans* transcriptional response to Cu-withholding and Cu-overload stress. We identify 583 differently expressed genes (DEGs) that respond to Cu-withholding stress and 667 DEGs that respond to Cu-overload stress. We find that the *P. destructans* Cu-transporter genes *CTR*1a and *CTR1*b, as well as two homologs to *Cryptococcus neoformans* Cbi1/BIM1 VC83_03095 (BLP2) and VC83_07867 (BLP3) are highly regulated by Cu-withholding stress. We identify a cluster of genes, VC83_01834 – VC83_01837, that are regulated by copper bioavailability, which we identify as the Cu Responsive gene Cluster (CRC). We find that chronic exposure to elevated copper levels leads to an increase in genes associated with DNA repair and DNA replication fidelity. A comparison of our transcriptomic data sets with *P. destructans* at WNS fungal infection sites reveals several putative fungal virulence factors that respond to environmental copper stress.
