## Supplementary material for "*Pseudogymnoascus destructans* transcriptional response to chronic copper stress": SI FIle 2

### Sheet: BCS_BP_GO_enrichment_Biological
GotermID	goName	goACC	go_size	fold_enrichment	hg_pvalue	Genes
4666	glutamate metabolic process	GO:0006536	1	16.5009	0	VC83_00786
4712	melanin metabolic process	GO:0006582	1	16.5009	0	VC83_07909
9015	chromate transport	GO:0015703	1	16.5009	0	VC83_08691
17658	nitrate assimilation	GO:0042128	1	16.5009	0	VC83_02488
9010	inorganic anion transport	GO:0015698	1	16.5009	0	VC83_02490
6710	biotin biosynthetic process	GO:0009102	1	16.5009	0	VC83_03463
19608	meiotic chromosome segregation	GO:0045132	1	16.5009	0	VC83_03846
4918	superoxide metabolic process	GO:0006801	4	12.3756	1.34e-05	VC83_07077;VC83_08495;VC83_02616
4283	electron transport	GO:0006118	104	2.37993	0.000488468	VC83_05061;VC83_00187;VC83_07080;VC83_06736;VC83_08787;VC83_08524;VC83_08659;VC83_08976;VC83_02488;VC83_02494;VC83_03586;VC83_03003;VC83_03096;VC83_03826;VC83_04399
6276	carbohydrate transport	GO:0008643	10	4.95026	0.00208939	VC83_04976;VC83_01371;VC83_02187
4851	aromatic compound metabolic process	GO:0006725	10	4.95026	0.00208939	VC83_08976;VC83_02709;VC83_03586
6724	nucleoside metabolic process	GO:0009116	2	8.25043	0.00366679	VC83_06346
4970	oligopeptide transport	GO:0006857	2	8.25043	0.00366679	VC83_06512
24525	chromosome organization and biogenesis	GO:0051276	2	8.25043	0.00366679	VC83_01901
5077	response to oxidative stress	GO:0006979	6	5.50029	0.00385737	VC83_05061;VC83_07080
4977	amino acid transport	GO:0006865	8	4.12521	0.00985585	VC83_00690;VC83_08761
4940	copper ion transport	GO:0006825	3	5.50029	0.0105574	VC83_00191
24507	protein polymerization	GO:0051258	3	5.50029	0.0105574	VC83_00831
5112	microtubule-based process	GO:0007017	3	5.50029	0.0105574	VC83_00831
9784	histone deacetylation	GO:0016575	3	5.50029	0.0105574	VC83_02530
6791	deoxyribonucleoside diphosphate metabolic process	GO:0009186	3	5.50029	0.0105574	VC83_09556
9582	dephosphorylation	GO:0016311	9	3.66686	0.0141256	VC83_05173;VC83_02967
5113	microtubule-based movement	GO:0007018	10	3.30017	0.0192839	VC83_00831;VC83_03416
24310	regulation of small GTPase mediated signal transduction	GO:0051056	4	4.12521	0.0202688	VC83_06558
4934	phosphate transport	GO:0006817	4	4.12521	0.0202688	VC83_05473
12002	carboxylic acid metabolic process	GO:0019752	4	4.12521	0.0202688	VC83_00786
222	microtubule cytoskeleton organization and biogenesis	GO:0000226	4	4.12521	0.0202688	VC83_01949
9776	protein ubiquitination	GO:0016567	4	4.12521	0.0202688	VC83_09438
4273	malate metabolic process	GO:0006108	4	4.12521	0.0202688	VC83_03184
5830	metabolic process	GO:0008152	203	1.54442	0.0215232	VC83_05144;VC83_06373;VC83_06475;VC83_05472;VC83_05703;VC83_06735;VC83_06784;VC83_06830;VC83_07905;VC83_07907;VC83_01770;VC83_08971;VC83_08976;VC83_09241;VC83_03294;VC83_03379;VC83_03504;VC83_03586;VC83_04447
5053	response to stress	GO:0006950	5	3.30017	0.0324351	VC83_07085
4200	chitin catabolic process	GO:0006032	5	3.30017	0.0324351	VC83_00837
6988	folic acid and derivative biosynthetic process	GO:0009396	5	3.30017	0.0324351	VC83_02056
6667	biosynthetic process	GO:0009058	22	2.25012	0.0408581	VC83_07905;VC83_08971;VC83_03469
17777	ribosome biogenesis and assembly	GO:0042254	6	2.75014	0.0467239	VC83_05695
4429	DNA replication initiation	GO:0006270	6	2.75014	0.0467239	VC83_07004
4924	nitrogen compound metabolic process	GO:0006807	7	2.35727	0.0628343	VC83_05732
4420	DNA metabolic process	GO:0006259	8	2.06261	0.0804938	VC83_01901
9581	phosphorylation	GO:0016310	9	1.83343	0.0994561	VC83_06822
12906	metal ion transport	GO:0030001	9	1.83343	0.0994561	VC83_01360
4595	protein complex assembly	GO:0006461	9	1.83343	0.0994561	VC83_09024
4604	protein amino acid dephosphorylation	GO:0006470	10	1.65009	0.119499	VC83_05173
4301	nucleobase, nucleoside, nucleotide and nucleic acid metabolic process	GO:0006139	11	1.50008	0.140423	VC83_04573
4541	RNA processing	GO:0006396	16	1.0313	0.25257	VC83_06519
4421	DNA replication	GO:0006260	16	1.0313	0.25257	VC83_04573
19908	regulation of transcription	GO:0045449	16	1.0313	0.25257	VC83_02652
4639	proteolysis	GO:0006508	43	1.15122	0.262254	VC83_01435;VC83_02181;VC83_03174
4927	transport	GO:0006810	77	1.07148	0.32355	VC83_04976;VC83_00785;VC83_08761;VC83_01371;VC83_02187
4591	protein folding	GO:0006457	20	0.825043	0.344114	VC83_01984
5344	small GTPase mediated signal transduction	GO:0007264	21	0.785755	0.366536	VC83_06558
4598	protein modification process	GO:0006464	21	0.785755	0.366536	VC83_01384
4143	carbohydrate metabolic process	GO:0005975	54	0.916714	0.415577	VC83_05629;VC83_00837;VC83_01912
4440	DNA repair	GO:0006281	25	0.660034	0.452761	VC83_02716
5250	signal transduction	GO:0007165	27	0.611143	0.493311	VC83_06558
4504	regulation of transcription, DNA-dependent	GO:0006355	93	0.887143	0.498096	VC83_00821;VC83_01313;VC83_07908;VC83_08558;VC83_02733
4602	protein amino acid phosphorylation	GO:0006468	63	0.785755	0.535932	VC83_00032;VC83_01692;VC83_03924
24687	regulation of ubiquitin-protein ligase activity during meiotic cell cycle	GO:0051440	40	0.412521	0.706918	VC83_09438
24685	regulation of ubiquitin-protein ligase activity	GO:0051438	40	0.412521	0.706918	VC83_09438
24690	positive regulation of ubiquitin-protein ligase activity	GO:0051443	40	0.412521	0.706918	VC83_09438
24691	negative regulation of ubiquitin-protein ligase activity	GO:0051444	40	0.412521	0.706918	VC83_09438
4499	transcription	GO:0006350	48	0.343768	0.79695	VC83_08558

### Sheet: BCS_CC_GO_enrichment_cc DEGsC_B
GotermID	goName	goACC	go_size	fold_enrichment	hg_pvalue	Genes
576	chromosome, pericentric region	GO:0000775	1	16.5009	0	VC83_03846
224	nuclear chromosome	GO:0000228	2	8.25043	0.00366679	VC83_00035
6946	riboflavin synthase complex	GO:0009349	2	8.25043	0.00366679	VC83_07422
4047	kinesin complex	GO:0005871	2	8.25043	0.00366679	VC83_04384
4050	microtubule	GO:0005874	3	5.50029	0.0105574	VC83_00831
18722	protein complex	GO:0043234	3	5.50029	0.0105574	VC83_00831
4002	microtubule organizing center	GO:0005815	4	4.12521	0.0202688	VC83_01949
663	spindle pole	GO:0000922	4	4.12521	0.0202688	VC83_01949
150	ubiquitin ligase complex	GO:0000151	4	4.12521	0.0202688	VC83_09438
9321	integral to membrane	GO:0016021	119	1.66395	0.0277448	VC83_04976;VC83_00191;VC83_07085;VC83_08761;VC83_08787;VC83_01371;VC83_01457;VC83_02187;VC83_02490;VC83_03429;VC83_03096;VC83_04399
3891	chromosome	GO:0005694	5	3.30017	0.0324351	VC83_01901
4051	microtubule associated complex	GO:0005875	7	2.35727	0.0628343	VC83_03416
3931	mitochondrion	GO:0005739	9	1.83343	0.0994561	VC83_09024
10190	myosin phosphatase complex	GO:0017023	10	1.65009	0.119499	VC83_06435
4132	magnesium-dependent protein serine/threonine phosphatase complex	GO:0005963	10	1.65009	0.119499	VC83_06435
3935	mitochondrial inner membrane	GO:0005743	19	0.868466	0.321441	VC83_00785
9320	membrane	GO:0016020	127	1.03942	0.363448	VC83_04976;VC83_06512;VC83_00690;VC83_08761;VC83_01360;VC83_01371;VC83_02187;VC83_03019
3838	nucleus	GO:0005634	206	0.801013	0.711463	VC83_07004;VC83_00821;VC83_01313;VC83_07908;VC83_08558;VC83_02530;VC83_02652;VC83_02733;VC83_03599;VC83_03846
3827	intracellular	GO:0005622	185	0.713551	0.797223	VC83_06558;VC83_05185;VC83_05695;VC83_01077;VC83_07908;VC83_03315;VC83_03015;VC83_03174
3930	cytoplasm	GO:0005737	64	0.257826	0.906907	VC83_05473

### Sheet: BCS_mf_GO_enrichment_mf DEGsC_B
GotermID	goName	goACC	go_size	fold_enrichment	hg_pvalue	Genes
3546	transporter activity	GO:0005215	0	Inf	0	VC83_04976;VC83_06512;VC83_01371;VC83_02187
3642	sugar:hydrogen symporter activity	GO:0005351	0	Inf	0	VC83_04976;VC83_01371;VC83_02187
2568	cytochrome-c peroxidase activity	GO:0004130	0	Inf	0	VC83_05061
12251	heme binding	GO:0020037	0	Inf	0	VC83_05061;VC83_00187;VC83_07080;VC83_08524;VC83_02488;VC83_02494
2976	peroxidase activity	GO:0004601	0	Inf	0	VC83_05061;VC83_07080
9710	oxidoreductase activity	GO:0016491	0	Inf	0	VC83_05125;VC83_06736;VC83_01283;VC83_07903;VC83_07907;VC83_08787;VC83_08523;VC83_08659;VC83_08976;VC83_02488;VC83_02494;VC83_03294;VC83_03303;VC83_03379;VC83_03586;VC83_03003;VC83_03096;VC83_09556;VC83_03826;VC83_04447
2290	catalytic activity	GO:0003824	0	Inf	0	VC83_05144;VC83_06373;VC83_05472;VC83_05703;VC83_06735;VC83_06784;VC83_07905;VC83_01770;VC83_08971;VC83_09241;VC83_02709;VC83_03397;VC83_03463;VC83_03504
23823	N-(5-amino-5-carboxypentanoyl)-L-cysteinyl-D-valine synthase activity	GO:0050564	0	Inf	0	VC83_05144
5817	protein tyrosine/serine/threonine phosphatase activity	GO:0008138	0	Inf	0	VC83_05173;VC83_06830
9988	phosphoric monoester hydrolase activity	GO:0016791	0	Inf	0	VC83_05173;VC83_02967
3091	protein tyrosine phosphatase activity	GO:0004725	0	Inf	0	VC83_05173;VC83_02967
2447	adenine phosphoribosyltransferase activity	GO:0003999	0	Inf	0	VC83_06346
2433	acetyl-CoA C-acetyltransferase activity	GO:0003985	0	Inf	0	VC83_06373
10186	myosin phosphatase activity	GO:0017018	0	Inf	0	VC83_06435
10187	myosin phosphatase regulator activity	GO:0017020	0	Inf	0	VC83_06435
3090	magnesium-dependent protein serine/threonine phosphatase activity	GO:0004724	0	Inf	0	VC83_06435
3087	phosphoprotein phosphatase activity	GO:0004721	0	Inf	0	VC83_06435
6240	calcium-dependent protein serine/threonine phosphatase regulator activity	GO:0008597	0	Inf	0	VC83_06435
3089	calcium-dependent protein serine/threonine phosphatase activity	GO:0004723	0	Inf	0	VC83_06435
6080	CTD phosphatase activity	GO:0008420	0	Inf	0	VC83_06435
10041	carbon-sulfur lyase activity	GO:0016846	0	Inf	0	VC83_06475
2915	ribonuclease III activity	GO:0004525	0	Inf	0	VC83_06519
2216	RNA binding	GO:0003723	0	Inf	0	VC83_06519
3432	GTPase activator activity	GO:0005096	0	Inf	0	VC83_06558
3435	Ras GTPase activator activity	GO:0005099	0	Inf	0	VC83_06558
2234	protein disulfide isomerase activity	GO:0003756	0	Inf	0	VC83_06578
5939	zinc ion binding	GO:0008270	0	Inf	0	VC83_05185;VC83_01283;VC83_01313;VC83_07908;VC83_08558;VC83_02287;VC83_03599;VC83_03015
3724	calcium ion binding	GO:0005509	0	Inf	0	VC83_05205
9491	4-coumarate-CoA ligase activity	GO:0016207	0	Inf	0	VC83_05472;VC83_03504
2888	monooxygenase activity	GO:0004497	0	Inf	0	VC83_00187;VC83_08524;VC83_08976;VC83_03586
3721	iron ion binding	GO:0005506	0	Inf	0	VC83_00187;VC83_08787;VC83_08524;VC83_02488;VC83_02494;VC83_03096
3664	copper ion transmembrane transporter activity	GO:0005375	0	Inf	0	VC83_00191
3148	thiamin diphosphokinase activity	GO:0004788	0	Inf	0	VC83_05598
9985	hydrolase activity	GO:0016787	0	Inf	0	VC83_05598;VC83_01051
2933	hydrolase activity, hydrolyzing O-glycosyl compounds	GO:0004553	0	Inf	0	VC83_05629;VC83_00837
6082	beta-glucosidase activity	GO:0008422	0	Inf	0	VC83_05629
13580	acetoacetate-CoA ligase activity	GO:0030729	0	Inf	0	VC83_05703
2176	DNA binding	GO:0003677	0	Inf	0	VC83_05707;VC83_04531;VC83_04573;VC83_07004;VC83_00821;VC83_08558
9444	nickel ion binding	GO:0016151	0	Inf	0	VC83_05732
2175	nucleic acid binding	GO:0003676	0	Inf	0	VC83_04531;VC83_04573;VC83_07908
2792	helicase activity	GO:0004386	0	Inf	0	VC83_04531
3736	ATP binding	GO:0005524	0	Inf	0	VC83_04531;VC83_07004;VC83_00032;VC83_06822;VC83_08024;VC83_01692;VC83_01901;VC83_01984;VC83_02056;VC83_02716;VC83_03416;VC83_03924
162	nucleotide binding	GO:0000166	0	Inf	0	VC83_04573;VC83_07004;VC83_08024;VC83_02716
2353	DNA-directed DNA polymerase activity	GO:0003887	0	Inf	0	VC83_04573
16887	DNA polymerase activity	GO:0034061	0	Inf	0	VC83_04573
13917	heat shock protein binding	GO:0031072	0	Inf	0	VC83_04618
10269	nucleoside-triphosphatase activity	GO:0017111	0	Inf	0	VC83_07004;VC83_08024;VC83_02716
5778	DNA-dependent ATPase activity	GO:0008094	0	Inf	0	VC83_07004;VC83_02716
21295	metal ion binding	GO:0046872	0	Inf	0	VC83_07077;VC83_08495;VC83_02616
3145	superoxide dismutase activity	GO:0004784	0	Inf	0	VC83_07077;VC83_08495;VC83_02616
2536	catalase activity	GO:0004096	0	Inf	0	VC83_07080
3045	protein serine/threonine kinase activity	GO:0004674	0	Inf	0	VC83_00032;VC83_01692
3043	protein kinase activity	GO:0004672	0	Inf	0	VC83_00032;VC83_01692;VC83_03924
3052	protein kinase CK2 activity	GO:0004682	0	Inf	0	VC83_00032;VC83_01692;VC83_01693
2708	enoyl-CoA hydratase activity	GO:0004300	0	Inf	0	VC83_06735
2436	acetyl-CoA C-acyltransferase activity	GO:0003988	0	Inf	0	VC83_06784
3005	phosphomevalonate kinase activity	GO:0004631	0	Inf	0	VC83_06822
9573	kinase activity	GO:0016301	0	Inf	0	VC83_06822
6579	phosphoglycolate phosphatase activity	GO:0008967	0	Inf	0	VC83_06830
10185	MAP kinase tyrosine/serine/threonine phosphatase activity	GO:0017017	0	Inf	0	VC83_06830
6581	phosphohistidine phosphatase activity	GO:0008969	0	Inf	0	VC83_06830
5996	protein tyrosine/threonine phosphatase activity	GO:0008330	0	Inf	0	VC83_06830
888	phosphatidylinositol-4,5-bisphosphate 5-phosphatase activity	GO:0001668	0	Inf	0	VC83_06830
6224	JUN kinase phosphatase activity	GO:0008579	0	Inf	0	VC83_06830
9583	inositol bisphosphate phosphatase activity	GO:0016312	0	Inf	0	VC83_06830
10316	inositol-1,3,4-trisphosphate 4-phosphatase activity	GO:0017161	0	Inf	0	VC83_06830
8535	amino acid transmembrane transporter activity	GO:0015171	0	Inf	0	VC83_00690;VC83_08761
3708	binding	GO:0005488	0	Inf	0	VC83_00785;VC83_07905;VC83_08971;VC83_03033
2757	glutamate decarboxylase activity	GO:0004351	0	Inf	0	VC83_00786
13063	pyridoxal phosphate binding	GO:0030170	0	Inf	0	VC83_00786;VC83_03468;VC83_03469
10026	carboxy-lyase activity	GO:0016831	0	Inf	0	VC83_00786
2712	ethanolamine kinase activity	GO:0004305	0	Inf	0	VC83_00803
5794	nicotinamide N-methyltransferase activity	GO:0008112	0	Inf	0	VC83_00820
2196	transcription factor activity	GO:0003700	0	Inf	0	VC83_00821;VC83_01313;VC83_07908;VC83_08558;VC83_02733
3722	copper ion binding	GO:0005507	0	Inf	0	VC83_00821;VC83_07903;VC83_08523;VC83_03303
2378	GTPase activity	GO:0003924	0	Inf	0	VC83_00831
3530	structural molecule activity	GO:0005198	0	Inf	0	VC83_00831
3737	GTP binding	GO:0005525	0	Inf	0	VC83_00831
2946	chitinase activity	GO:0004568	0	Inf	0	VC83_00837;VC83_00839
6462	endochitinase activity	GO:0008843	0	Inf	0	VC83_00837;VC83_00839
5747	chitin binding	GO:0008061	0	Inf	0	VC83_00837
3028	porphobilinogen synthase activity	GO:0004655	0	Inf	0	VC83_01046;VC83_01984
20961	D-xylulose reductase activity	GO:0046526	0	Inf	0	VC83_01283
3112	riboflavin synthase activity	GO:0004746	0	Inf	0	VC83_07422
6106	L-ascorbate oxidase activity	GO:0008447	0	Inf	0	VC83_07903
9986	hydrolase activity, acting on ester bonds	GO:0016788	0	Inf	0	VC83_07905;VC83_08971
14021	phosphopantetheine binding	GO:0031177	0	Inf	0	VC83_07905
2723	3-oxoacyl-[acyl-carrier-protein] reductase activity	GO:0004316	0	Inf	0	VC83_07907
13291	scytalone dehydratase activity	GO:0030411	0	Inf	0	VC83_07909
10031	hydro-lyase activity	GO:0016836	0	Inf	0	VC83_07909
7744	FMN binding	GO:0010181	0	Inf	0	VC83_07565
2715	exo-alpha-sialidase activity	GO:0004308	0	Inf	0	VC83_08508
23919	FAD binding	GO:0050660	0	Inf	0	VC83_08787;VC83_02488;VC83_02554;VC83_03096
287	ferric-chelate reductase activity	GO:0000293	0	Inf	0	VC83_08787;VC83_03096
6128	laccase activity	GO:0008471	0	Inf	0	VC83_08523
10970	benzoate 4-monooxygenase activity	GO:0018664	0	Inf	0	VC83_08524
21562	demethylsterigmatocystin 6-O-methyltransferase activity	GO:0047145	0	Inf	0	VC83_08525;VC83_08526
5849	O-methyltransferase activity	GO:0008171	0	Inf	0	VC83_08525;VC83_08526
2954	N-acetylglucosaminyldiphosphodolichol N-acetylglucosaminyltransferase activity	GO:0004577	0	Inf	0	VC83_08541
6002	gamma-butyrobetaine dioxygenase activity	GO:0008336	0	Inf	0	VC83_08659
8474	chromate transmembrane transporter activity	GO:0015109	0	Inf	0	VC83_08691
21296	metal ion transmembrane transporter activity	GO:0046873	0	Inf	0	VC83_01360
3085	protein-L-isoaspartate (D-aspartate) O-methyltransferase activity	GO:0004719	0	Inf	0	VC83_01384
5908	serine-type peptidase activity	GO:0008236	0	Inf	0	VC83_01435;VC83_02181
23553	sphingosine N-acyltransferase activity	GO:0050291	0	Inf	0	VC83_01457
5793	alpha-methylacyl-CoA racemase activity	GO:0008111	0	Inf	0	VC83_01770
10964	salicylate 1-monooxygenase activity	GO:0018658	0	Inf	0	VC83_08976
2603	dodecenoyl-CoA delta-isomerase activity	GO:0004165	0	Inf	0	VC83_09241
3727	protein binding	GO:0005515	0	Inf	0	VC83_01901;VC83_02154;VC83_02287;VC83_02716
22318	galacturan 1,4-alpha-galacturonidase activity	GO:0047911	0	Inf	0	VC83_01912
3023	polygalacturonase activity	GO:0004650	0	Inf	0	VC83_01912
24336	unfolded protein binding	GO:0051082	0	Inf	0	VC83_01984
13161	5-formyltetrahydrofolate cyclo-ligase activity	GO:0030272	0	Inf	0	VC83_02056
10077	cyclo-ligase activity	GO:0016882	0	Inf	0	VC83_02056
2700	subtilase activity	GO:0004289	0	Inf	0	VC83_02181
11413	tripeptidyl-peptidase I activity	GO:0019131	0	Inf	0	VC83_02181
3200	ubiquitin-protein ligase activity	GO:0004842	0	Inf	0	VC83_09438
2584	dihydrofolate reductase activity	GO:0004146	0	Inf	0	VC83_02483
13044	molybdenum ion binding	GO:0030151	0	Inf	0	VC83_02488
21280	oxidoreductase activity, acting on other nitrogenous compounds as donors, with NAD or NADP as acceptor	GO:0046857	0	Inf	0	VC83_02488
21336	transition metal ion binding	GO:0046914	0	Inf	0	VC83_02488;VC83_09556
8468	inorganic anion transmembrane transporter activity	GO:0015103	0	Inf	0	VC83_02490
6555	nitric oxide dioxygenase activity	GO:0008941	0	Inf	0	VC83_02494
2805	histone deacetylase activity	GO:0004407	0	Inf	0	VC83_02530
2543	cholinesterase activity	GO:0004104	0	Inf	0	VC83_02545
9821	oxidoreductase activity, acting on CH-OH group of donors	GO:0016614	0	Inf	0	VC83_02554
2770	glutathione transferase activity	GO:0004364	0	Inf	0	VC83_02635
13391	transcription regulator activity	GO:0030528	0	Inf	0	VC83_02652
10025	carbon-carbon lyase activity	GO:0016830	0	Inf	0	VC83_02709
2182	damaged DNA binding	GO:0003684	0	Inf	0	VC83_02716
21401	protein dimerization activity	GO:0046983	0	Inf	0	VC83_02733
19030	sequence-specific DNA binding	GO:0043565	0	Inf	0	VC83_02733
10758	hydroxymethylmethylsilanediol oxidase activity	GO:0018448	0	Inf	0	VC83_03294
2750	glucose dehydrogenase activity	GO:0004344	0	Inf	0	VC83_03294
10759	1-phenylethanol dehydrogenase activity	GO:0018449	0	Inf	0	VC83_03294
10756	pinocarveol dehydrogenase activity	GO:0018446	0	Inf	0	VC83_03294
10760	myrtenol dehydrogenase activity	GO:0018450	0	Inf	0	VC83_03294
10757	chloral hydrate dehydrogenase activity	GO:0018447	0	Inf	0	VC83_03294
20156	ketoreductase activity	GO:0045703	0	Inf	0	VC83_03294
17983	versicolorin reductase activity	GO:0042469	0	Inf	0	VC83_03294
2730	multicopper ferroxidase iron transport mediator activity	GO:0004323	0	Inf	0	VC83_03303
2729	ferroxidase activity	GO:0004322	0	Inf	0	VC83_03303
2244	microtubule motor activity	GO:0003777	0	Inf	0	VC83_03416;VC83_04384
24783	iron-sulfur cluster binding	GO:0051536	0	Inf	0	VC83_03463
2518	biotin synthase activity	GO:0004076	0	Inf	0	VC83_03463
2459	adenosylmethionine-8-amino-7-oxononanoate transaminase activity	GO:0004015	0	Inf	0	VC83_03468
6140	transaminase activity	GO:0008483	0	Inf	0	VC83_03468
6337	8-amino-7-oxononanoate synthase activity	GO:0008710	0	Inf	0	VC83_03469
9967	transferase activity, transferring nitrogenous groups	GO:0016769	0	Inf	0	VC83_03469
2893	kynurenine 3-monooxygenase activity	GO:0004502	0	Inf	0	VC83_03586
3093	prenylated protein tyrosine phosphatase activity	GO:0004727	0	Inf	0	VC83_02967
9838	enoyl-[acyl-carrier-protein] reductase activity	GO:0016631	0	Inf	0	VC83_03003
2725	enoyl-[acyl-carrier-protein] reductase (NADH) activity	GO:0004318	0	Inf	0	VC83_03003
2636	calcium-dependent cysteine-type endopeptidase activity	GO:0004198	0	Inf	0	VC83_03174
9823	oxidoreductase activity, acting on the CH-OH group of donors, NAD or NADP as acceptor	GO:0016616	0	Inf	0	VC83_03184
2865	malate dehydrogenase (oxaloacetate-decarboxylating) (NADP+) activity	GO:0004473	0	Inf	0	VC83_03184
2863	malic enzyme activity	GO:0004470	0	Inf	0	VC83_03184
24535	NAD binding	GO:0051287	0	Inf	0	VC83_03184
3114	ribonucleoside-diphosphate reductase activity	GO:0004748	0	Inf	0	VC83_09556
16729	endo-1,3(4)-beta-glucanase activity	GO:0033903	0	Inf	0	VC83_00085
3079	protein-tyrosine kinase activity	GO:0004713	0	Inf	0	VC83_03924
23297	L-rhamnose 1-dehydrogenase activity	GO:0050034	0	Inf	0	VC83_04447
2483	amidase activity	GO:0004040	0	Inf	0	VC83_04912
10079	carbon-nitrogen ligase activity, with glutamine as amido-N-donor	GO:0016884	0	Inf	0	VC83_04912
