## Supplementary material for "*Pseudogymnoascus destructans* transcriptional response to chronic copper stress": SI File 3

### Sheet: Cu_BP_GO_enrichment_BiologicalP
GotermID	goName	goACC	go_size	fold_enrichment	hg_pvalue	Genes
5073	response to DNA damage stimulus	GO:0006974	1	14.4228	0	VC83_04943
22806	replication fork protection	GO:0048478	1	14.4228	0	VC83_04943
4601	protein thiol-disulfide exchange	GO:0006467	1	14.4228	0	VC83_06410
5240	cell adhesion	GO:0007155	1	14.4228	0	VC83_00790
4712	melanin metabolic process	GO:0006582	1	14.4228	0	VC83_07909
267	polysaccharide catabolic process	GO:0000272	1	14.4228	0	VC83_08561
4599	signal peptide processing	GO:0006465	2	14.4228	0	VC83_01464;VC83_04471
92	M phase of mitotic cell cycle	GO:0000087	1	14.4228	0	VC83_01682
5135	lysosome organization and biogenesis	GO:0007040	1	14.4228	0	VC83_01722
4792	sphingolipid metabolic process	GO:0006665	1	14.4228	0	VC83_01722
5022	anti-apoptosis	GO:0006916	1	14.4228	0	VC83_02081
4199	chitin biosynthetic process	GO:0006031	1	14.4228	0	VC83_02183
4689	L-phenylalanine catabolic process	GO:0006559	1	14.4228	0	VC83_02295
4700	tyrosine metabolic process	GO:0006570	1	14.4228	0	VC83_02295
17658	nitrate assimilation	GO:0042128	1	14.4228	0	VC83_02488
9010	inorganic anion transport	GO:0015698	1	14.4228	0	VC83_02490
4392	dTMP biosynthetic process	GO:0006231	1	14.4228	0	VC83_02498
24016	thymidylate synthase biosynthetic process	GO:0050757	1	14.4228	0	VC83_02498
6681	aromatic amino acid family metabolic process	GO:0009072	1	14.4228	0	VC83_02685
19608	meiotic chromosome segregation	GO:0045132	1	14.4228	0	VC83_03846
4429	DNA replication initiation	GO:0006270	6	7.21139	0.000306923	VC83_07004;VC83_08937;VC83_02073
4283	electron transport	GO:0006118	104	2.21889	0.000746505	VC83_00102;VC83_05465;VC83_04555;VC83_08787;VC83_08518;VC83_08524;VC83_08570;VC83_08659;VC83_08941;VC83_02428;VC83_02488;VC83_02494;VC83_03470;VC83_03003;VC83_03096;VC83_04399
6276	carbohydrate transport	GO:0008643	10	4.32684	0.00343117	VC83_04976;VC83_01371;VC83_02187
4421	DNA replication	GO:0006260	16	3.6057	0.00362396	VC83_05453;VC83_04573;VC83_08538;VC83_03845
5143	cell cycle	GO:0007049	2	7.21139	0.0048006	VC83_04943
4144	polysaccharide metabolic process	GO:0005976	2	7.21139	0.0048006	VC83_08561
4970	oligopeptide transport	GO:0006857	2	7.21139	0.0048006	VC83_01724
4928	ion transport	GO:0006811	2	7.21139	0.0048006	VC83_01765
24525	chromosome organization and biogenesis	GO:0051276	2	7.21139	0.0048006	VC83_01901
4484	nucleosome assembly	GO:0006334	13	3.32834	0.0098834	VC83_04629;VC83_02517;VC83_04402
4940	copper ion transport	GO:0006825	3	4.8076	0.0137379	VC83_00191
5112	microtubule-based process	GO:0007017	3	4.8076	0.0137379	VC83_00831
24507	protein polymerization	GO:0051258	3	4.8076	0.0137379	VC83_00831
9350	carbohydrate biosynthetic process	GO:0016051	3	4.8076	0.0137379	VC83_02587
4977	amino acid transport	GO:0006865	8	3.6057	0.0142762	VC83_00690;VC83_08761
19908	regulation of transcription	GO:0045449	16	2.70427	0.0213128	VC83_01904;VC83_02652;VC83_02723
24310	regulation of small GTPase mediated signal transduction	GO:0051056	4	3.6057	0.026217	VC83_06558
4609	protein amino acid deacetylation	GO:0006476	4	3.6057	0.026217	VC83_06774
4492	chromatin silencing	GO:0006342	4	3.6057	0.026217	VC83_06774
4918	superoxide metabolic process	GO:0006801	4	3.6057	0.026217	VC83_08495
4604	protein amino acid dephosphorylation	GO:0006470	10	2.88456	0.0275661	VC83_05173;VC83_01682
5113	microtubule-based movement	GO:0007018	10	2.88456	0.0275661	VC83_00831;VC83_03416
4301	nucleobase, nucleoside, nucleotide and nucleic acid metabolic process	GO:0006139	11	2.62233	0.0359913	VC83_05453;VC83_04573
4200	chitin catabolic process	GO:0006032	5	2.88456	0.041705	VC83_00837
5967	isoprenoid biosynthetic process	GO:0008299	5	2.88456	0.041705	VC83_01056
9211	tetracycline transport	GO:0015904	5	2.88456	0.041705	VC83_08576
4993	regulation of pH	GO:0006885	5	2.88456	0.041705	VC83_02012
5021	apoptosis	GO:0006915	5	2.88456	0.041705	VC83_03564
4468	DNA recombination	GO:0006310	5	2.88456	0.041705	VC83_03725
5344	small GTPase mediated signal transduction	GO:0007264	21	2.0604	0.0533285	VC83_06558;VC83_03455;VC83_04445
4457	mismatch repair	GO:0006298	6	2.4038	0.0597261	VC83_04537
4501	transcription initiation	GO:0006352	6	2.4038	0.0597261	VC83_04402
4639	proteolysis	GO:0006508	43	1.67707	0.0743387	VC83_01435;VC83_01464;VC83_02181;VC83_02421;VC83_03174
4924	nitrogen compound metabolic process	GO:0006807	7	2.0604	0.0798555	VC83_05732
21106	response to antibiotic	GO:0046677	7	2.0604	0.0798555	VC83_08576
4440	DNA repair	GO:0006281	25	1.73073	0.090854	VC83_01691;VC83_02716;VC83_03725
4420	DNA metabolic process	GO:0006259	8	1.80285	0.101715	VC83_01901
9582	dephosphorylation	GO:0016311	9	1.60253	0.124969	VC83_05173
4851	aromatic compound metabolic process	GO:0006725	10	1.44228	0.14932	VC83_03470
4591	protein folding	GO:0006457	20	1.44228	0.157595	VC83_08030;VC83_01984
5830	metabolic process	GO:0008152	203	1.20782	0.168143	VC83_00102;VC83_04973;VC83_06475;VC83_06522;VC83_05703;VC83_01056;VC83_07373;VC83_07905;VC83_08517;VC83_01431;VC83_01508;VC83_08895;VC83_09241;VC83_02685;VC83_03294;VC83_03470;VC83_04447
4758	lipid metabolic process	GO:0006629	14	1.0302	0.252874	VC83_04957
5323	intracellular signaling cascade	GO:0007242	14	1.0302	0.252874	VC83_04551
4929	cation transport	GO:0006812	14	1.0302	0.252874	VC83_01936
4602	protein amino acid phosphorylation	GO:0006468	63	1.14467	0.270354	VC83_00161;VC83_00032;VC83_01484;VC83_01692;VC83_03924
5250	signal transduction	GO:0007165	27	1.06835	0.287273	VC83_06558;VC83_04551
4561	tRNA aminoacylation for protein translation	GO:0006418	16	0.901424	0.305728	VC83_05638
8400	protein transport	GO:0015031	29	0.994675	0.326187	VC83_03455;VC83_04445
4598	protein modification process	GO:0006464	21	0.686799	0.43304	VC83_01384
4927	transport	GO:0006810	77	0.936545	0.445538	VC83_04976;VC83_08761;VC83_01371;VC83_01395;VC83_02187
6667	biosynthetic process	GO:0009058	22	0.655581	0.457059	VC83_07905
4143	carbohydrate metabolic process	GO:0005975	54	0.534177	0.733106	VC83_00837;VC83_08561
4499	transcription	GO:0006350	48	0.300475	0.855271	VC83_03465
4504	regulation of transcription, DNA-dependent	GO:0006355	93	0.465251	0.894263	VC83_06774;VC83_08900;VC83_02517
4556	translation	GO:0006412	85	0.16968	0.983999	VC83_05638

### Sheet: Cu_CC_GO_enrichment_cc DEGsC_Cu
GotermID	goName	goACC	go_size	fold_enrichment	hg_pvalue	Genes
3838	nucleus	GO:0005634	206	0.98019	0.460825	VC83_04943;VC83_04629;VC83_07004;VC83_01071;VC83_08900;VC83_08937;VC83_01904;VC83_02517;VC83_02652;VC83_02723;VC83_03465;VC83_03845;VC83_03846;VC83_04402
9320	membrane	GO:0016020	127	1.13565	0.265109	VC83_04976;VC83_00690;VC83_01091;VC83_08761;VC83_01371;VC83_01464;VC83_01724;VC83_01765;VC83_01936;VC83_02187
9321	integral to membrane	GO:0016021	119	2.1816	0.000505696	VC83_04976;VC83_06507;VC83_00191;VC83_07567;VC83_08761;VC83_08787;VC83_08576;VC83_01371;VC83_01457;VC83_08952;VC83_02012;VC83_02102;VC83_02187;VC83_02428;VC83_02490;VC83_03096;VC83_04399;VC83_04471
3978	endoplasmic reticulum membrane	GO:0005789	6	2.4038	0.0597261	VC83_06410
10190	myosin phosphatase complex	GO:0017023	10	1.44228	0.14932	VC83_06435
4132	magnesium-dependent protein serine/threonine phosphatase complex	GO:0005963	10	1.44228	0.14932	VC83_06435
3827	intracellular	GO:0005622	185	0.935532	0.521914	VC83_06558;VC83_00866;VC83_01077;VC83_01441;VC83_01682;VC83_01691;VC83_02081;VC83_03315;VC83_03455;VC83_02993;VC83_03174;VC83_04445
3930	cytoplasm	GO:0005737	64	0.225356	0.942517	VC83_05638
15136	MutSalpha complex	GO:0032301	1	14.4228	0	VC83_04537
15137	MutSbeta complex	GO:0032302	1	14.4228	0	VC83_04537
587	nucleosome	GO:0000786	13	3.32834	0.0098834	VC83_04629;VC83_02517;VC83_04402
3875	chromatin silencing complex	GO:0005677	4	3.6057	0.026217	VC83_06774
4050	microtubule	GO:0005874	3	4.8076	0.0137379	VC83_00831
18722	protein complex	GO:0043234	3	4.8076	0.0137379	VC83_00831
3972	endoplasmic reticulum	GO:0005783	6	2.4038	0.0597261	VC83_08030
4135	cyclic-nucleotide phosphodiesterase complex	GO:0005966	2	7.21139	0.00480059	VC83_08779
4139	ribonucleoside-diphosphate reductase complex	GO:0005971	1	14.4228	0	VC83_08538
3935	mitochondrial inner membrane	GO:0005743	19	0.759094	0.383375	VC83_01395
3954	lysosome	GO:0005764	1	14.4228	0	VC83_01722
13949	septin complex	GO:0031105	1	14.4228	0	VC83_01757
3891	chromosome	GO:0005694	5	2.88456	0.041705	VC83_01901
4051	microtubule associated complex	GO:0005875	7	2.0604	0.0798555	VC83_03416
3862	DNA replication factor C complex	GO:0005663	3	4.8076	0.0137379	VC83_03845
576	chromosome, pericentric region	GO:0000775	1	14.4228	0	VC83_03846
4047	kinesin complex	GO:0005871	2	7.21139	0.00480059	VC83_04384
3981	microsome	GO:0005792	1	14.4228	0	VC83_04471
3976	signal peptidase complex	GO:0005787	1	14.4228	0	VC83_04471

### Sheet: Cu_mf_GO_enrichment_mf DEGsC_Cu
GotermID	goName	goACC	go_size	fold_enrichment	hg_pvalue	Genes
23919	FAD binding	GO:0050660	0	Inf	0	VC83_00102;VC83_06410;VC83_05717;VC83_08787;VC83_02428;VC83_02488;VC83_02554;VC83_03096
10126	short-branched-chain-acyl-CoA dehydrogenase activity	GO:0016937	0	Inf	0	VC83_00102
2443	acyl-CoA dehydrogenase activity	GO:0003995	0	Inf	0	VC83_00102
11393	acyl-CoA reductase activity	GO:0019109	0	Inf	0	VC83_00102
9834	oxidoreductase activity, acting on the CH-CH group of donors	GO:0016627	0	Inf	0	VC83_00102
19294	thiol-driven fumarate reductase activity	GO:0043830	0	Inf	0	VC83_00102
10258	very-long-chain-acyl-CoA dehydrogenase activity	GO:0017099	0	Inf	0	VC83_00102
19284	propionyl-CoA dehydrogenase activity	GO:0043820	0	Inf	0	VC83_00102
9986	hydrolase activity, acting on ester bonds	GO:0016788	0	Inf	0	VC83_04957;VC83_07905;VC83_01720
5765	N-acetyltransferase activity	GO:0008080	0	Inf	0	VC83_04973
3642	sugar:hydrogen symporter activity	GO:0005351	0	Inf	0	VC83_04976;VC83_01371;VC83_02187
3546	transporter activity	GO:0005215	0	Inf	0	VC83_04976;VC83_01371;VC83_01724;VC83_02187
9710	oxidoreductase activity	GO:0016491	0	Inf	0	VC83_05125;VC83_06522;VC83_05717;VC83_01092;VC83_07373;VC83_07903;VC83_08787;VC83_08518;VC83_08523;VC83_08659;VC83_01431;VC83_01508;VC83_02428;VC83_02488;VC83_02494;VC83_03294;VC83_03470;VC83_03003;VC83_03096;VC83_04447
5817	protein tyrosine/serine/threonine phosphatase activity	GO:0008138	0	Inf	0	VC83_05173
3091	protein tyrosine phosphatase activity	GO:0004725	0	Inf	0	VC83_05173;VC83_01682
9988	phosphoric monoester hydrolase activity	GO:0016791	0	Inf	0	VC83_05173
2290	catalytic activity	GO:0003824	0	Inf	0	VC83_06386;VC83_05703;VC83_05717;VC83_00790;VC83_01056;VC83_07905;VC83_08517;VC83_08561;VC83_09241;VC83_02507;VC83_02685;VC83_03397
3727	protein binding	GO:0005515	0	Inf	0	VC83_06410;VC83_08538;VC83_01757;VC83_01901;VC83_02154;VC83_02287;VC83_02716;VC83_03407;VC83_04465
312	protein-methionine-R-oxide reductase activity	GO:0000318	0	Inf	0	VC83_06410
6664	electron carrier activity	GO:0009055	0	Inf	0	VC83_06410
9876	oxidoreductase activity, acting on sulfur group of donors, disulfide as acceptor	GO:0016671	0	Inf	0	VC83_06410
6240	calcium-dependent protein serine/threonine phosphatase regulator activity	GO:0008597	0	Inf	0	VC83_06435
3090	magnesium-dependent protein serine/threonine phosphatase activity	GO:0004724	0	Inf	0	VC83_06435
3087	phosphoprotein phosphatase activity	GO:0004721	0	Inf	0	VC83_06435
6080	CTD phosphatase activity	GO:0008420	0	Inf	0	VC83_06435
10187	myosin phosphatase regulator activity	GO:0017020	0	Inf	0	VC83_06435
3089	calcium-dependent protein serine/threonine phosphatase activity	GO:0004723	0	Inf	0	VC83_06435
10186	myosin phosphatase activity	GO:0017018	0	Inf	0	VC83_06435
10041	carbon-sulfur lyase activity	GO:0016846	0	Inf	0	VC83_06475
24535	NAD binding	GO:0051287	0	Inf	0	VC83_06525;VC83_06774
9823	oxidoreductase activity, acting on the CH-OH group of donors, NAD or NADP as acceptor	GO:0016616	0	Inf	0	VC83_06525
3435	Ras GTPase activator activity	GO:0005099	0	Inf	0	VC83_06558
3432	GTPase activator activity	GO:0005096	0	Inf	0	VC83_06558
2234	protein disulfide isomerase activity	GO:0003756	0	Inf	0	VC83_06578
2503	arylformamidase activity	GO:0004061	0	Inf	0	VC83_06603
3724	calcium ion binding	GO:0005509	0	Inf	0	VC83_05205;VC83_08030;VC83_01395
3057	cyclic nucleotide-dependent protein kinase activity	GO:0004690	0	Inf	0	VC83_00161
3048	DNA-dependent protein kinase activity	GO:0004677	0	Inf	0	VC83_00161
3051	casein kinase I activity	GO:0004681	0	Inf	0	VC83_00161
3045	protein serine/threonine kinase activity	GO:0004674	0	Inf	0	VC83_00161;VC83_00032;VC83_01484;VC83_01692
3062	galactosyltransferase-associated kinase activity	GO:0004695	0	Inf	0	VC83_00161
3046	transmembrane receptor protein serine/threonine kinase activity	GO:0004675	0	Inf	0	VC83_00161
6004	MAP kinase 1 activity	GO:0008338	0	Inf	0	VC83_00161
3050	casein kinase activity	GO:0004680	0	Inf	0	VC83_00161
10103	SAP kinase activity	GO:0016909	0	Inf	0	VC83_00161
3065	calcium-dependent protein kinase C activity	GO:0004698	0	Inf	0	VC83_00161
3049	AMP-activated protein kinase activity	GO:0004679	0	Inf	0	VC83_00161
11472	transmembrane receptor protein kinase activity	GO:0019199	0	Inf	0	VC83_00161
3063	glycogen synthase kinase 3 activity	GO:0004696	0	Inf	0	VC83_00161
3061	eukaryotic translation initiation factor 2alpha kinase activity	GO:0004694	0	Inf	0	VC83_00161
17037	GTP-dependent protein kinase activity	GO:0034211	0	Inf	0	VC83_00161
12154	cyclin-dependent protein kinase activating kinase activity	GO:0019912	0	Inf	0	VC83_00161
3736	ATP binding	GO:0005524	0	Inf	0	VC83_00161;VC83_05638;VC83_04531;VC83_04537;VC83_07004;VC83_00032;VC83_01484;VC83_01692;VC83_08937;VC83_01901;VC83_01984;VC83_02017;VC83_02604;VC83_02716;VC83_03416;VC83_03564;VC83_03755;VC83_03845;VC83_03924
3072	JUN kinase kinase kinase activity	GO:0004706	0	Inf	0	VC83_00161
3076	MAP/ERK kinase kinase activity	GO:0004710	0	Inf	0	VC83_00161
3077	ribosomal protein S6 kinase activity	GO:0004711	0	Inf	0	VC83_00161
3067	atypical protein kinase C activity	GO:0004700	0	Inf	0	VC83_00161
6196	JUN kinase kinase activity	GO:0008545	0	Inf	0	VC83_00161
10102	MAP kinase 2 activity	GO:0016908	0	Inf	0	VC83_00161
3068	receptor signaling protein serine/threonine kinase activity	GO:0004702	0	Inf	0	VC83_00161
3047	3-phosphoinositide-dependent protein kinase activity	GO:0004676	0	Inf	0	VC83_00161
6015	MAP kinase kinase kinase kinase activity	GO:0008349	0	Inf	0	VC83_00161
3074	MAP kinase kinase activity	GO:0004708	0	Inf	0	VC83_00161
6005	MP kinase activity	GO:0008339	0	Inf	0	VC83_00161
3071	JUN kinase activity	GO:0004705	0	Inf	0	VC83_00161
3084	Janus kinase activity	GO:0004718	0	Inf	0	VC83_00161
3070	NF-kappaB-inducing kinase activity	GO:0004704	0	Inf	0	VC83_00161
3043	protein kinase activity	GO:0004672	0	Inf	0	VC83_00161;VC83_00032;VC83_01484;VC83_01692;VC83_03924
16887	DNA polymerase activity	GO:0034061	0	Inf	0	VC83_05453;VC83_04573
2176	DNA binding	GO:0003677	0	Inf	0	VC83_05453;VC83_04531;VC83_04573;VC83_04629;VC83_07004;VC83_06774;VC83_01691;VC83_08937;VC83_02517;VC83_02604;VC83_03465;VC83_03845;VC83_04402
2175	nucleic acid binding	GO:0003676	0	Inf	0	VC83_05453;VC83_04531;VC83_04573;VC83_06701;VC83_00866;VC83_01441;VC83_01908;VC83_02627
2353	DNA-directed DNA polymerase activity	GO:0003887	0	Inf	0	VC83_05453;VC83_04573
162	nucleotide binding	GO:0000166	0	Inf	0	VC83_05453;VC83_05638;VC83_04573;VC83_07004;VC83_02017;VC83_02604;VC83_02716;VC83_03755;VC83_03845
3721	iron ion binding	GO:0005506	0	Inf	0	VC83_05465;VC83_04555;VC83_08787;VC83_08524;VC83_08570;VC83_08941;VC83_02428;VC83_02488;VC83_02494;VC83_03096
2888	monooxygenase activity	GO:0004497	0	Inf	0	VC83_05465;VC83_04555;VC83_08524;VC83_08570;VC83_08941;VC83_03470
12251	heme binding	GO:0020037	0	Inf	0	VC83_05465;VC83_04555;VC83_08524;VC83_08570;VC83_08941;VC83_02488;VC83_02494
3664	copper ion transmembrane transporter activity	GO:0005375	0	Inf	0	VC83_00191
3172	aminoacyl-tRNA ligase activity	GO:0004812	0	Inf	0	VC83_05638
13580	acetoacetate-CoA ligase activity	GO:0030729	0	Inf	0	VC83_05703
11420	cytokinin dehydrogenase activity	GO:0019139	0	Inf	0	VC83_05717
9444	nickel ion binding	GO:0016151	0	Inf	0	VC83_05732
2792	helicase activity	GO:0004386	0	Inf	0	VC83_04531
13828	mismatched DNA binding	GO:0030983	0	Inf	0	VC83_04537
3003	phospholipase C activity	GO:0004629	0	Inf	0	VC83_04551;VC83_01720
6505	glycerophosphodiester phosphodiesterase activity	GO:0008889	0	Inf	0	VC83_04551
13917	heat shock protein binding	GO:0031072	0	Inf	0	VC83_04618
5778	DNA-dependent ATPase activity	GO:0008094	0	Inf	0	VC83_07004;VC83_08937;VC83_02716
10269	nucleoside-triphosphatase activity	GO:0017111	0	Inf	0	VC83_07004;VC83_02017;VC83_02604;VC83_02716;VC83_03755;VC83_03845
3052	protein kinase CK2 activity	GO:0004682	0	Inf	0	VC83_00032;VC83_01692;VC83_01693
19328	indoleacetamide hydrolase activity	GO:0043864	0	Inf	0	VC83_06774
10293	NAD-dependent histone deacetylase activity	GO:0017136	0	Inf	0	VC83_06774
11049	iprodione amidohydrolase activity	GO:0018748	0	Inf	0	VC83_06774
19212	O-succinylbenzoate synthase activity	GO:0043748	0	Inf	0	VC83_06774
11050	(3,5-dichlorophenylurea)acetate amidohydrolase activity	GO:0018749	0	Inf	0	VC83_06774
2805	histone deacetylase activity	GO:0004407	0	Inf	0	VC83_06774
6380	UDP-3-O-[3-hydroxymyristoyl] N-acetylglucosamine deacetylase activity	GO:0008759	0	Inf	0	VC83_06774
6078	protein N-terminal asparagine amidohydrolase activity	GO:0008418	0	Inf	0	VC83_06774
21832	N-acetylgalactosamine-6-phosphate deacetylase activity	GO:0047419	0	Inf	0	VC83_06774
19211	N2-acetyl-L-lysine deacetylase activity	GO:0043747	0	Inf	0	VC83_06774
5939	zinc ion binding	GO:0008270	0	Inf	0	VC83_06774;VC83_00866;VC83_01441;VC83_08900;VC83_02287;VC83_03407;VC83_03465
8535	amino acid transmembrane transporter activity	GO:0015171	0	Inf	0	VC83_00690;VC83_08761
2378	GTPase activity	GO:0003924	0	Inf	0	VC83_00831
3737	GTP binding	GO:0005525	0	Inf	0	VC83_00831;VC83_03455;VC83_04445
3530	structural molecule activity	GO:0005198	0	Inf	0	VC83_00831
6462	endochitinase activity	GO:0008843	0	Inf	0	VC83_00837
2933	hydrolase activity, hydrolyzing O-glycosyl compounds	GO:0004553	0	Inf	0	VC83_00837
5747	chitin binding	GO:0008061	0	Inf	0	VC83_00837
2946	chitinase activity	GO:0004568	0	Inf	0	VC83_00837
3028	porphobilinogen synthase activity	GO:0004655	0	Inf	0	VC83_01046;VC83_01984
9985	hydrolase activity	GO:0016787	0	Inf	0	VC83_01051;VC83_08897
2819	hydroxymethylglutaryl-CoA synthase activity	GO:0004421	0	Inf	0	VC83_01056
11389	DNA N-glycosylase activity	GO:0019104	0	Inf	0	VC83_01071
10228	single-strand selective uracil DNA N-glycosylase activity	GO:0017065	0	Inf	0	VC83_01071
502	purine-specific mismatch base pair DNA N-glycosylase activity	GO:0000701	0	Inf	0	VC83_01071
3202	uracil DNA N-glycosylase activity	GO:0004844	0	Inf	0	VC83_01071
19198	DNA-3-methyladenine glycosylase III activity	GO:0043733	0	Inf	0	VC83_01071
249	C-4 methylsterol oxidase activity	GO:0000254	0	Inf	0	VC83_01089
3722	copper ion binding	GO:0005507	0	Inf	0	VC83_01092;VC83_07903;VC83_08523
6106	L-ascorbate oxidase activity	GO:0008447	0	Inf	0	VC83_01092;VC83_07903
10973	cyclohexanone monooxygenase activity	GO:0018667	0	Inf	0	VC83_07369
3111	retinol dehydrogenase activity	GO:0004745	0	Inf	0	VC83_07373
24336	unfolded protein binding	GO:0051082	0	Inf	0	VC83_08030;VC83_01984
14021	phosphopantetheine binding	GO:0031177	0	Inf	0	VC83_07905
3708	binding	GO:0005488	0	Inf	0	VC83_07905;VC83_08611;VC83_01395
13291	scytalone dehydratase activity	GO:0030411	0	Inf	0	VC83_07909
10031	hydro-lyase activity	GO:0016836	0	Inf	0	VC83_07909
3145	superoxide dismutase activity	GO:0004784	0	Inf	0	VC83_08495
21295	metal ion binding	GO:0046872	0	Inf	0	VC83_08495
2715	exo-alpha-sialidase activity	GO:0004308	0	Inf	0	VC83_08508
2554	3,5-cyclic-AMP phosphodiesterase activity	GO:0004115	0	Inf	0	VC83_08779
2555	calmodulin-dependent cyclic-nucleotide phosphodiesterase activity	GO:0004117	0	Inf	0	VC83_08779
2556	cGMP-stimulated cyclic-nucleotide phosphodiesterase activity	GO:0004118	0	Inf	0	VC83_08779
2551	cyclic-nucleotide phosphodiesterase activity	GO:0004112	0	Inf	0	VC83_08779
2558	photoreceptor cyclic-nucleotide phosphodiesterase activity	GO:0004120	0	Inf	0	VC83_08779
2829	inositol or phosphatidylinositol phosphodiesterase activity	GO:0004434	0	Inf	0	VC83_08779
2557	cGMP-inhibited cyclic-nucleotide phosphodiesterase activity	GO:0004119	0	Inf	0	VC83_08779
287	ferric-chelate reductase activity	GO:0000293	0	Inf	0	VC83_08787;VC83_02428;VC83_03096
19226	aryl-CoA synthetase (ADP-forming) activity	GO:0043762	0	Inf	0	VC83_08517
11149	2-oxo-delta3-4,5,5-trimethylcyclopentenylacetyl-CoA synthetase activity	GO:0018855	0	Inf	0	VC83_08517
19223	branched-chain acyl-CoA synthetase (ADP-forming) activity	GO:0043759	0	Inf	0	VC83_08517
11151	2,4-dichlorobenzoate-CoA ligase activity	GO:0018857	0	Inf	0	VC83_08517
2444	acyl-CoA ligase activity	GO:0003996	0	Inf	0	VC83_08517
11148	3-isopropenyl-6-oxoheptanoyl-CoA synthetase activity	GO:0018854	0	Inf	0	VC83_08517
3135	succinate-CoA ligase activity	GO:0004774	0	Inf	0	VC83_08517
11150	benzoyl acetate-CoA ligase activity	GO:0018856	0	Inf	0	VC83_08517
8961	fatty-acid ligase activity	GO:0015645	0	Inf	0	VC83_08517
11147	perillyl-CoA synthetase activity	GO:0018853	0	Inf	0	VC83_08517
12048	procollagen-proline dioxygenase activity	GO:0019798	0	Inf	0	VC83_08518
10908	2,4-dichlorophenoxyacetate alpha-ketoglutarate dioxygenase activity	GO:0018602	0	Inf	0	VC83_08518
19199	DNA-N1-methyladenine dioxygenase activity	GO:0043734	0	Inf	0	VC83_08518
648	sulfonate dioxygenase activity	GO:0000907	0	Inf	0	VC83_08518
7860	2-oxoglutarate-dependent dioxygenase activity	GO:0010302	0	Inf	0	VC83_08518
20001	gibberellin 2-beta-dioxygenase activity	GO:0045543	0	Inf	0	VC83_08520
6128	laccase activity	GO:0008471	0	Inf	0	VC83_08523
10970	benzoate 4-monooxygenase activity	GO:0018664	0	Inf	0	VC83_08524;VC83_08570
21562	demethylsterigmatocystin 6-O-methyltransferase activity	GO:0047145	0	Inf	0	VC83_08525;VC83_08526
5849	O-methyltransferase activity	GO:0008171	0	Inf	0	VC83_08525;VC83_08526
6429	cellulase activity	GO:0008810	0	Inf	0	VC83_08532
3114	ribonucleoside-diphosphate reductase activity	GO:0004748	0	Inf	0	VC83_08538
2954	N-acetylglucosaminyldiphosphodolichol N-acetylglucosaminyltransferase activity	GO:0004577	0	Inf	0	VC83_08541
13135	carbohydrate binding	GO:0030246	0	Inf	0	VC83_08561
2745	glucan 1,4-alpha-glucosidase activity	GO:0004339	0	Inf	0	VC83_08561
8851	tetracycline:hydrogen antiporter activity	GO:0015520	0	Inf	0	VC83_08576
6002	gamma-butyrobetaine dioxygenase activity	GO:0008336	0	Inf	0	VC83_08659
2441	acid phosphatase activity	GO:0003993	0	Inf	0	VC83_08665
221	N-acetylglucosaminylphosphatidylinositol deacetylase activity	GO:0000225	0	Inf	0	VC83_01368
3085	protein-L-isoaspartate (D-aspartate) O-methyltransferase activity	GO:0004719	0	Inf	0	VC83_01384
2474	aldehyde dehydrogenase [NAD(P)+] activity	GO:0004030	0	Inf	0	VC83_01431
5908	serine-type peptidase activity	GO:0008236	0	Inf	0	VC83_01435;VC83_02181
23553	sphingosine N-acyltransferase activity	GO:0050291	0	Inf	0	VC83_01457
5906	cysteine-type peptidase activity	GO:0008234	0	Inf	0	VC83_01464;VC83_04471
5905	peptidase activity	GO:0008233	0	Inf	0	VC83_01464
3060	cyclin-dependent protein kinase activity	GO:0004693	0	Inf	0	VC83_01484
14950	sorbose reductase activity	GO:0032115	0	Inf	0	VC83_01508
3093	prenylated protein tyrosine phosphatase activity	GO:0004727	0	Inf	0	VC83_01682
2910	endonuclease activity	GO:0004519	0	Inf	0	VC83_01691
2362	DNA-(apurinic or apyrimidinic site) lyase activity	GO:0003906	0	Inf	0	VC83_01691
2890	flavin-containing monooxygenase activity	GO:0004499	0	Inf	0	VC83_01717
23690	calcium-dependent phospholipase C activity	GO:0050429	0	Inf	0	VC83_01720
2754	glucosylceramidase activity	GO:0004348	0	Inf	0	VC83_01722
3547	ion channel activity	GO:0005216	0	Inf	0	VC83_01765
9636	acetyltransferase activity	GO:0016407	0	Inf	0	VC83_08895
2814	hydroxyacylglutathione hydrolase activity	GO:0004416	0	Inf	0	VC83_08897
2196	transcription factor activity	GO:0003700	0	Inf	0	VC83_08900;VC83_01904
9913	oxidoreductase activity, acting on paired donors, with incorporation or reduction of molecular oxygen, reduced flavin or flavoprotein as one donor, and incorporation of one atom of oxygen	GO:0016712	0	Inf	0	VC83_08941
23642	unspecific monooxygenase activity	GO:0050381	0	Inf	0	VC83_08941
2603	dodecenoyl-CoA delta-isomerase activity	GO:0004165	0	Inf	0	VC83_09241
2914	ribonuclease H activity	GO:0004523	0	Inf	0	VC83_01908;VC83_02627
5991	cation transmembrane transporter activity	GO:0008324	0	Inf	0	VC83_01936
8649	solute:hydrogen antiporter activity	GO:0015299	0	Inf	0	VC83_02012
11413	tripeptidyl-peptidase I activity	GO:0019131	0	Inf	0	VC83_02181
2700	subtilase activity	GO:0004289	0	Inf	0	VC83_02181
2540	chitin synthase activity	GO:0004100	0	Inf	0	VC83_02183
2809	homogentisate 1,2-dioxygenase activity	GO:0004411	0	Inf	0	VC83_02295
2628	aspartic-type endopeptidase activity	GO:0004190	0	Inf	0	VC83_02421
2632	pepsin A activity	GO:0004194	0	Inf	0	VC83_02421
13044	molybdenum ion binding	GO:0030151	0	Inf	0	VC83_02488
21280	oxidoreductase activity, acting on other nitrogenous compounds as donors, with NAD or NADP as acceptor	GO:0046857	0	Inf	0	VC83_02488
21336	transition metal ion binding	GO:0046914	0	Inf	0	VC83_02488
8468	inorganic anion transmembrane transporter activity	GO:0015103	0	Inf	0	VC83_02490
6555	nitric oxide dioxygenase activity	GO:0008941	0	Inf	0	VC83_02494
3159	thymidylate synthase activity	GO:0004799	0	Inf	0	VC83_02498
9821	oxidoreductase activity, acting on CH-OH group of donors	GO:0016614	0	Inf	0	VC83_02554
9957	transferase activity, transferring hexosyl groups	GO:0016758	0	Inf	0	VC83_02587
21633	inositol 3-alpha-galactosyltransferase activity	GO:0047216	0	Inf	0	VC83_02587
13391	transcription regulator activity	GO:0030528	0	Inf	0	VC83_02652;VC83_02723
2740	fumarylacetoacetase activity	GO:0004334	0	Inf	0	VC83_02685
2182	damaged DNA binding	GO:0003684	0	Inf	0	VC83_02716
10757	chloral hydrate dehydrogenase activity	GO:0018447	0	Inf	0	VC83_03294
10759	1-phenylethanol dehydrogenase activity	GO:0018449	0	Inf	0	VC83_03294
10756	pinocarveol dehydrogenase activity	GO:0018446	0	Inf	0	VC83_03294
17983	versicolorin reductase activity	GO:0042469	0	Inf	0	VC83_03294
10760	myrtenol dehydrogenase activity	GO:0018450	0	Inf	0	VC83_03294
10758	hydroxymethylmethylsilanediol oxidase activity	GO:0018448	0	Inf	0	VC83_03294
20156	ketoreductase activity	GO:0045703	0	Inf	0	VC83_03294
2750	glucose dehydrogenase activity	GO:0004344	0	Inf	0	VC83_03294
2244	microtubule motor activity	GO:0003777	0	Inf	0	VC83_03416;VC83_04384
10964	salicylate 1-monooxygenase activity	GO:0018658	0	Inf	0	VC83_03470
2725	enoyl-[acyl-carrier-protein] reductase (NADH) activity	GO:0004318	0	Inf	0	VC83_03003
9838	enoyl-[acyl-carrier-protein] reductase activity	GO:0016631	0	Inf	0	VC83_03003
5788	alcohol dehydrogenase (NADP+) activity	GO:0008106	0	Inf	0	VC83_03143
2636	calcium-dependent cysteine-type endopeptidase activity	GO:0004198	0	Inf	0	VC83_03174
16729	endo-1,3(4)-beta-glucanase activity	GO:0033903	0	Inf	0	VC83_00085
8752	molybdate transmembrane-transporting ATPase activity	GO:0015412	0	Inf	0	VC83_03755
10082	ATPase activity	GO:0016887	0	Inf	0	VC83_03755
2187	DNA clamp loader activity	GO:0003689	0	Inf	0	VC83_03845
3166	triacylglycerol lipase activity	GO:0004806	0	Inf	0	VC83_03849
3079	protein-tyrosine kinase activity	GO:0004713	0	Inf	0	VC83_03924
10155	transcription initiation factor activity	GO:0016986	0	Inf	0	VC83_04402
23297	L-rhamnose 1-dehydrogenase activity	GO:0050034	0	Inf	0	VC83_04447
6614	signal peptidase activity	GO:0009003	0	Inf	0	VC83_04471
